# Genome-wide CRISPR knockout cell screening platform for the disease vector tick species *Ixodes scapularis*

**DOI:** 10.64898/2026.05.05.721418

**Authors:** Matthew Butnaru, William McKenna, Srishti Goswami, Alejandra Wu-Chuang, Enzo Mameli, Abigail Wilcox, Léopoldine Quennesson, Ah-Ram Kim, Austin Veal, Weihang Chen, Hugo Verzone, Elizabeth A. Lane, Hanna J. Laukaitis-Yousey, Chad Araneo, Nisha Singh, Joao H.F. Pedra, Yanhui Hu, Raghuvir Viswanatha, Norbert Perrimon, Stephanie E. Mohr

**Author notes:** **Corresponding author;** Matthew Butnaru, Norbert Perrimon, Stephanie Mohr.

## Abstract

The black legged tick, *Ixodes scapularis*, is a vector of the bacterium that causes Lyme disease and several other illnesses, including anaplasmosis, babesiosis, and tick-borne encephalitis. Although high-quality genome annotations are available for *I. scapularis*, functional understanding of *I. scapularis* genes is limited. To address this, we developed a platform for genome-wide CRISPR-Cas9 knockout screening in *I. scapularis* cells. To evaluate the platform, we performed a screen to identify genes associated with cellular fitness, and screens for resistance to treatment with copper chloride, Antimycin A, or Destruxin A (DA), a cyclic hexadepsipeptide produced by the pathogenic fungus *Metarhizium anisopliae*. In each case, the screens implicate specific sets of conserved and non-conserved *I. scapularis* genes in relevant cellular functions, providing the first experimental evidence of function for a large set of *I. scapularis* genes. Altogether, in this first-of-its-kind effort for the arthropod subclass Acari, we present an unbiased genome-wide CRISPR-Cas9 knockout cell screening platform, related resources, and datasets that will be broadly useful to efficiently uncover cellular functions of *I. scapularis* genes.
