## Supplemental File 5 for "Genome-wide CRISPR knockout cell screening platform for the disease vector tick species *Ixodes scapularis*"

### Sheet: Sheet2
				Enrichment in I.s. fitness screen
NCBI Entrez Gene ID	Gene symbol	Gene description	Role	Rep 1	Rep 2	Rep 3	FPKM in ISE18	Best D. mel ortholog (symbol)	FlyBase gene ID	D. mel gene name	Tick2fly DIOPT score	Fitness gene in D. mel S2R+ cells
LOC115309488	LOC115309488	bone morphogenetic protein receptor type-1B	Receptor	-2.4264	-2.3625	-2.6442	22.985	tkv	FBgn0003716	thickveins	6	no
LOC8036103	LOC8036103	bone morphogenetic protein receptor type-2	Receptor	-2.1063	-1.5916	-3.1803	1166.75	wit	FBgn0024179	wishful thinking	5	no
LOC8038463	babo	TGF-beta receptor type-1	Receptor	-1.944	-1.5474	-1.3181	64.695	babo	FBgn0011300	baboon	7	no
LOC8030744	LOC8030744	bone morphogenetic protein 7	Ligand	-0.012387	-0.20273	1.4459	4.93625
LOC8024423	Actbeta	inhibin beta chain	Ligand	0.31839	0.75066	0.29209	0.389725	Actbeta	FBgn0024913	Activin-beta	4	no
LOC8041511	dpp	bone morphogenetic protein 2	Ligand	0.68945	0.53142	-0.10166	0.401375	dpp	FBgn0000490	decapentaplegic	6	no
LOC8031831	gbb	bone morphogenetic protein 7	Ligand	1.4342	1.0887	0.41437	20.6175	gbb	FBgn0024234	glass bottom boat	7	no
Bold italics, a hit in the fitness screen (FDR cutoff 0.1)
D. mel = Drosophila melanogaster
Role = predicted function in the pathway based on orthology
FPKM, average of four replicate samples (S9-12)
