## Supplemental File 8 for "Genome-wide CRISPR knockout cell screening platform for the disease vector tick species *Ixodes scapularis*"

### Sheet: PANGEA-BP-MF
enrichment_2026-04-14 11:32:37
[Select]	Gene Set Category	Gene Set ID	Gene Set Name	Gene Set Size	Count Overlap Gene	Percentage Genes in Gene Set	Fold Enrichment	log2 fold	P value	P value calc log_10	Bonferroni	Benjamini & Hochberg	Benjamini & Yekutieli	Overlaping Gene Symbols	Overlapping Gene IDs
	Direct GO Biological Processes	GO:0035434	copper ion transmembrane transport	2	2	11.111	1483.33	10.535	4.29255e-07	6.36728	1.50239e-05	7.51196e-06	3.11505e-05	LOC115329565,Ctr1A	ISCP_029161,ISCP_003322
	Direct GO Molecular Function	GO:0005375	copper ion transmembrane transporter activity	2	2	11.111	1483.33	10.535	4.29255e-07	6.36728	1.50239e-05	7.51196e-06	3.11505e-05	LOC115329565,Ctr1A	ISCP_029161,ISCP_003322
	Direct GO Molecular Function	GO:0003723	RNA binding	349	2	11.111	8.5005	3.088	0.0227043	1.64389	0.794649	0.0378404	0.156916	eIF4B,LOC115318826	ISCP_008541,ISCP_012621

### Sheet: Query
id	NCBI Entrez Gene ID
LOC115329565	115329565
LOC120838508	120838508
LOC115318826	115318826
LOC8051105	8051105
LOC8028296	8028296
LOC8039679	8039679
LOC8039133	8039133
LOC121834639	121834639
LOC121048057	121048057
LOC8024689	8024689
LOC8028500	8028500
LOC120836905	120836905
LOC120841398	120841398
LOC115314554	115314554
LOC8052494	8052494
LOC120848414	120848414
LOC115315978	115315978
LOC115308243	115308243

### Sheet: MetaData
PANGEA output
Access date: April 14, 2026
Default settings
Gene sets queried: I. scapularis Direct GO Molecular Function (MF) and Biological Process (BP)
No background correction
