## Supplemental File 11 for "Genome-wide CRISPR knockout cell screening platform for the disease vector tick species *Ixodes scapularis*"

### Sheet: PANGEA-Is-Min2Cutoff
enrichment_2026-04-14 11:52:26
[Select]	Gene Set Category	Gene Set ID	Gene Set Name	Gene Set Size	Count Overlap Gene	Percentage Genes in Gene Set	Fold Enrichment	log2 fold	P value	P value calc log_10	Bonferroni	Benjamini & Hochberg	Benjamini & Yekutieli	Overlaping Gene Symbols	Overlapping Gene IDs
	Direct GO Biological Processes	GO:0016255	attachment of GPI anchor to protein	6	2	3.39	150.847	7.237	7.15964e-05	4.14511	0.00680166	0.00680166	0.0349357	GAA1,LOC115323047	ISCP_028192,ISCP_002441
	Direct GO Biological Processes	GO:0032543	mitochondrial translation	22	2	3.39	41.1402	5.362	0.00107778	2.96747	0.102389	0.0299893	0.154035	mRpL16,LOC8031984	ISCP_029310,ISCP_030295
	Direct GO Biological Processes	GO:0006506	GPI anchor biosynthetic process	25	2	3.39	36.2034	5.178	0.00139377	2.85581	0.132408	0.0299893	0.154035	PIG-B,PIG-A	ISCP_036902,ISCP_020559
	Direct GO Biological Processes	GO:0043161	proteasome-mediated ubiquitin-dependent protein catabolic process	65	2	3.39	13.9244	3.8	0.00913166	2.03945	0.867507	0.0510298	0.262107	Prosalpha5,LOC8053792	ISCP_014916,ISCP_028798
	Direct GO Biological Processes	GO:0000398	mRNA splicing, via spliceosome	84	2	3.39	10.7748	3.43	0.0149001	1.82681	1	0.0561513	0.288412	U2A,LOC8040904	ISCP_001453,ISCP_017939
	Direct GO Molecular Function	GO:0005515	protein binding	1423	7	11.864	2.2261	1.155	0.036684	1.43552	1	0.082437	0.423425	U2A,LOC8051035,LOC8030148,LOC8053792,LOC8023970,Epp,LOC115311561	ISCP_001453,ISCP_027434,ISCP_019701,ISCP_028798,-,ISCP_006820,ISCP_025175
	Direct GO Molecular Function	GO:0003735	structural constituent of ribosome	140	2	3.39	6.4649	2.693	0.0384521	1.41508	1	0.082437	0.423425	mRpL16,RpL29	ISCP_029310,ISCP_033517
	Direct GO Molecular Function	GO:0005524	ATP binding	861	4	6.78	2.1024	1.072	0.122409	0.912188	1	0.181813	0.933856	LOC115316364,ATP8B,LeuRS,LOC8031533	ISCP_017740,ISCP_035169,ISCP_033434,ISCP_037992
	Direct GO Molecular Function	GO:0003677	DNA binding	595	2	3.39	1.5212	0.605	0.379772	0.420477	1	0.434679	1	LOC8040904,RpI1	ISCP_017939,ISCP_024102
	Direct GO Biological Processes	GO:0006357	regulation of transcription by RNA polymerase II	710	2	3.39	1.2748	0.35	0.467672	0.330059	1	0.504873	1	LOC8026476,LOC8052551	ISCP_002175,ISCP_009424

### Sheet: I.s. Query
id	NCBI Entrez Gene ID
LOC115322390	115322390
LOC8035203	8035203
LOC8034181	8034181
LOC8025615	8025615
LOC8030148	8030148
LOC121834503	121834503
LOC121834205	121834205
LOC115310292	115310292
LOC120837988	120837988
LOC8053880	8053880
LOC115320245	115320245
LOC8034653	8034653
LOC8029830	8029830
LOC115311561	115311561
LOC120838732	120838732
LOC120842904	120842904
LOC8023970	8023970
LOC8038365	8038365
LOC115316364	115316364
LOC8052458	8052458
LOC115325960	115325960
LOC8033365	8033365
LOC8038037	8038037
LOC120838011	120838011
LOC8039533	8039533
LOC8027197	8027197
LOC8053402	8053402
LOC8034273	8034273
LOC115323047	115323047
LOC8029347	8029347
LOC115311418	115311418
LOC8032442	8032442
LOC8030555	8030555
LOC8053792	8053792
LOC115313594	115313594
LOC8043883	8043883
LOC8029110	8029110
LOC8040904	8040904
LOC8036605	8036605
LOC120846721	120846721
LOC8024484	8024484
LOC8034366	8034366
LOC8026476	8026476
LOC8031984	8031984
LOC120851133	120851133
LOC115310489	115310489
LOC115319326	115319326
LOC8025060	8025060
LOC115315461	115315461
LOC8039705	8039705
LOC120845257	120845257
LOC8052551	8052551
LOC8031533	8031533
LOC115314718	115314718
LOC115328812	115328812
LOC8039018	8039018
LOC115328061	115328061
LOC8051035	8051035
LOC8027265	8027265

### Sheet: MetaData
PANGEA outputs
Query is set of genes for which the minimum enrichment score in two late replicates is > or = 2
Gene sets queried: Direct GO molecular function (MF) and biological process (BP)
No background correction
Default settings
Access date: April 14, 2026
