## Supplemental File 12 for "Genome-wide CRISPR knockout cell screening platform for the disease vector tick species *Ixodes scapularis*"

### Sheet: Cells
Cell line	Description	Notes
ISE18	Parental line
RMCE+ ISE18 DsRed	Derived from the parental line via Sleeping Beauty transposition to integrate a DsRed-Zeocin expression cassette flanked by two phiC31 attP sites.	Cell enrichment by zeocin selection is not functional
RMCE+ ISE18 iRFP670	Derived from the parental line via Sleeping Beauty transposition to integrate a iRFP670-Blasticidin expression cassette flanked by two phiC31 attP sites.	Cell enrichment by blasticidin selection is inefficient
RMCE+ Cas9+ ISE18 DsRed	Derived from the parental line via Sleeping Beauty transposition to integrate a DsRed-Zeocin expression cassette flanked by two phiC31 attP sites followed by a second transposition to integrate Cas9–BFP–Neomycin.	Cell enrichment by zeocin selection is not functional; cell enrichment by neomycin selection is inefficient
RMCE+ Cas9+ ISE18 iRFP670	Derived from the parental line via Sleeping Beauty transposition to integrate a iRFP670-Blasticidin expression cassette flanked by two phiC31 attP sites followed by a second transposition to integrate Cas9–BFP–Neomycin.	Cell enrichment by blasticidin selection is not functional; cell enrichment by neomycin selection is inefficient
ISE6	Parental line
RMCE+ ISE6 DsRed	Derived from the parental line via Sleeping Beauty transposition to integrate a DsRed-Zeocin expression cassette flanked by two phiC31 attP sites.	Cell enrichment by zeocin selection is not functional
RMCE+ ISE6 iRFP670	Derived from the parental line via Sleeping Beauty transposition to integrate a iRFP670-Blasticidin expression cassette flanked by two phiC31 attP sites.	Cell enrichment by blasticidin selection is inefficient
RMCE+ Cas9+ ISE6 DsRed	Derived from the parental line via Sleeping Beauty transposition to integrate a DsRed-Zeocin expression cassette flanked by two phiC31 attP sites followed by a second transposition to integrate Cas9–BFP–Neomycin.	Cell enrichment by zeocin selection is not functional; cell enrichment by neomycin selection is inefficient
RMCE+ Cas9+ ISE6 iRFP670	Derived from the parental line via Sleeping Beauty transposition to integrate a iRFP670-Blasticidin expression cassette flanked by two phiC31 attP sites followed by a second transposition to integrate Cas9–BFP–Neomycin.	Cell enrichment by blasticidin selection is not functional; cell enrichment by neomycin selection is inefficient
IDE2	Parental line

### Sheet: Plasmids
Plasmid name	Description / function	Key features	Context / assay	Pol III native gene ID	PolIII promoter sequence (220bp upstream of TSS)	PolIII promoter sequence (50bp downstream of termination)	VectorBase annotation (Ixodes scapularis_PalLabHiFi)
SBFinal_attP_CAG_DsRed_Zeo_attP	Modified SB transposon containing attP–CAG–DsRed–Zeo–attP cassette	SB integration repeats; CMV driven SB transposase; contains phiC31 attP integration sites flanking a DsRed and zeocin marker driven by cag promoter; zeocin treatment is not functional for selection	Generates RMCE+ ISE18 DsRed/ISE6 DsRed cells
pT2SV attP-Cag-iRFP-Blast-attP	Modified SB transposon containing attP–CAG–irfo670-blast–attP cassette	SB integration repeats; Contains phiC31 attP integration sites flanking an iRFP670 and blasticidin marker driven by cag promoter; blasticidin treatment is inefficient for selection	Generates RMCE+ ISE18 iRFP670/ISE6 iRFP670 cells
Custom SB vector CAG–Cas9–2A–Neo–T2A–TagBFP	SB transposon introducing Cas9–Neo–TagBFP	CAG promoter; Cas9–2A–Neo–T2A–TagBFP; SB transposon; neomycin treatment is inefficient for enrichment	Generates RMCE+ Cas9+ cells
pCMV-SB10	SB10 transposase source	CMV promoter; SB10 transposase	Co-transfected to mediate SB insertion
CAG-phiC31	Modified PhiC31 integrase expression plasmid with CAG promotoer	CAG promoter; phiC31 integrase	RMCE and sgRNA integration for screens
CAG-phiC31OP	Modified codon optimized PhiC31 integrase expression plasmid	CAG promoter; phiC31 integrase	RMCE and sgRNA integration for screens
sgRNA vectors
plib025-GFP	Tick Pol III sgRNA plasmid; library backbone	Tick Pol III promoter 025; sgRNA; attB sites; GFP marker; puromycin marker (inefficient for selection)	RMCE testing, Pol III assay, genome-wide library backbone, competition assay	ISCW025025	GTGTAAGAAAGTGTTTTAAAAGTTTGAAATACATATGAGCAGATAACCATATATGTATATATTATTTCGGTGTAAGCCTACCTTGGGGATATATCTCTAATAAGTATGTAGTGCTAAATCTATATGTACAGTGTAAGCAAATTACTGTATTTGAGTCACTGATTTGTTTAGTGATGCACAAAAGCAGGACATATATACGGGCCGAGGTCGTTAGAGCGTT	CCTCTTTTCATTCAGGATGCCGTAGGGTGCCATGTTTTCGGATCATATCC	ISCP_032158
pLib087-GFP	Tick Pol III sgRNA plasmid	Tick Pol III promoter 087; sgRNA; attB sites; GFP marker; puromycin marker (inefficient for selection)	Pol III promoter assay	ISCI025087	AAAAGTTGCATACATTGAACGTTTCTTAACGTACATTGGAAAACTCATGAAAGCCAAATGTGATGCTATGATAAAAATACAAATTTACACTTATCTCTTAGTTTACACTTAAAAAATATATATGAAAAACATGCAAAACCCGCATCTGTTTCCAGGTCACCGATCCGAAGGGGGCAGCAAAAAGCATGCCTTATAAGTTGGTAGCGGGACAGTGTGGTAT	TCTTTTTTTACCTATTGCCAAATTATAATATGACCCAGTCCATTTTCGTC	ISCP_024097
pLib518-GFP	Tick Pol III sgRNA plasmid	Tick Pol III promoter 518; sgRNA; attB sites; GFP marker; puromycin marker (inefficient for selection)	Pol III promoter assay	ISCI025518	TAAGGTATCTAAAACCTAAATTCCTACATAAATGTGCAAATAATATAATATTTAAATAAAGAGATATATTTACAACGCCTGTTTGTCTCATAAGAATTTATTTTATATTACATATATACAAACAGGAGCGGTAGACTCTATAATGTTTGACAATGGTCACCGAACAAAACAATTCCTTGTGATGGTGGGCATAAATAGCTGGAGTGCAACTTGGGGTGTT	GACGATGTTAACAATTAGACGCGCAAAGTGAGTGTTCTGTCCAATTTCTT	ISCP_029589
pLibGFP-949	Tick Pol III sgRNA plasmid	Tick Pol III promoter 949; sgRNA; attB sites; GFP marker; puromycin marker (inefficient for selection)	Pol III promoter assay	ISCI024949	GTTTGTGAGCACATTTTATAAGTTACGATGCGATCTAAACTTTTATGCGTACACAAATTGGCTCCTTAATCGAAACACATAACTAGAAACATATCTCTTGTAAGTATCGAGTAATATACGTAATAAACACTAGCGGACAAATTAACACGTTTGAGTCACTGATTATATAGGTGCTGCCCAAAAGCAGGTTATATATAAGGACAGGGGTGGAATGGTGTTT	GTTTTAGTTACTTGTTTTTGTTCCAAGGCGCCGTCATGCTTGTGTATGTT	ISCP_003976
pLibDM-GFP	Drosophila Pol III sgRNA plasmid	D. mel Pol III promoter; sgRNA; attB sites; GFP marker; puromycin marker (inefficient for selection)	Pol III assay negative control	﻿CR31539	CGAAAATTTTTGAATAGCCCAGGTTGATAAAAATTCATTTCATACGTTTTATAACTTATGCCCCTAAGTATTTTTTGACCATAGTGTTTCAATTCTACATTAATTTTACAGAGTAGAATGAAACGCCACCTACTCAGCCAAGAGGCGAAAAGGTTAGCTCGCCAAGCAGAGAGGGCGCCAGTGCTCACTACTTTTTATAATTCTCAACTTCTTTTTCCAGACTCAGTTCGTATATATAGACCTATTTTCAATTTAACGTCG	n/a	n/a
pLib025-iRFP720	Tick Pol III sgRNA plasmid	Tick Pol III promoter 025; sgRNA; attB sites; iRFP720 marker; puromycin marker (inefficient for selection)	Competition assay
pLib025-GFP/GW	Tick genome-wide sgRNA plasmid library	Coverage described in paper	Genome wide screening

### Sheet: Primers
Oligo	Sequence	Description
DsRed sgRNA F	cgttgCGCGTGATGAACTTCGAGGA	Used to make sgRNA targeting DsRed
DsRed sgRNA R	aaacTCCTCGAAGTTCATCACGCGc	Used to make sgRNA targeting DsRed
LOC115329565/Cup2 sgRNA 1F	CGTTgGTAGTGGCGGGAGGCCGTGA	Used to make sgRNAs used in copper competition assay
LOC115329565/Cup2 sgRNA 1R	aaacTCACGGCCTCCCGCCACTACc	Used to make sgRNAs used in copper competition assay
LOC115329565/Cup2 sgRNA 2F	CGTTgGGACTCGTACAGCACCGAGA	Used to make sgRNAs used in copper competition assay
LOC115329565/Cup2 sgRNA 2R	aaacTCTCGGTGCTGTACGAGTCCc	Used to make sgRNAs used in copper competition assay
LOC115329565/Cup2 sgRNA 3F	CGTTgGCAGACGCCCCAGAGCACCT	Used to make sgRNAs used in copper competition assay
LOC115329565/Cup2 sgRNA 3R	aaacAGGTGCTCTGGGGCGTCTGCc	Used to make sgRNAs used in copper competition assay
LOC115329565/Cup2 sgRNA 4F	CGTTgGAAGAGGAGGTTCTCCACGT	Used to make sgRNAs used in copper competition assay
LOC115329565/Cup2 sgRNA 4R	aaacACGTGGAGAACCTCCTCTTCc	Used to make sgRNAs used in copper competition assay
LOC120838508/Ctr1A sgRNA 1F	CGTTGGCAGTGCTGGCGTCCACAG	Used to make sgRNAs used in copper competition assay
LOC120838508/Ctr1A sgRNA 1R	AAACCTGTGGACGCCAGCACTGCCC	Used to make sgRNAs used in copper competition assay
LOC120838508/Ctr1A sgRNA 2F	CGTTGACTGAGTGCCAGGAGCCATG	Used to make sgRNAs used in copper competition assay
LOC120838508/Ctr1A sgRNA 2R	AAACCATGGCTCCTGGCACTCAGTC	Used to make sgRNAs used in copper competition assay
LOC120838508/Ctr1A sgRNA 3F	CGTTGGGAATGGCCCACGACCACCA	Used to make sgRNAs used in copper competition assay
LOC120838508/Ctr1A sgRNA 3R	AAACTGGTGGTCGTGGGCCATTCCC	Used to make sgRNAs used in copper competition assay
LOC120838508/Ctr1A sgRNA 4F	CGTTGCGGTTTCCGTAAGTCCAAAG	Used to make sgRNAs used in copper competition assay
LOC120838508/Ctr1A sgRNA 4R	AAACCTTTGGACTTACGGAAACCGC	Used to make sgRNAs used in copper competition assay
Minipool_NT_sgRNA_B2F	cgttAAATCCGGACGGAGCCCAAG	Used to make sgRNAs used in copper minipool assay
Minipool_NT_sgRNA_B2R	AAACCTTGGGCTCCGTCCGGATTT	Used to make sgRNAs used in copper minipool assay
Minipool_NT_sgRNA_B8F	cgttTAGTCCTTGAAGCCCTTCAC	Used to make sgRNAs used in copper minipool assay
Minipool_NT_sgRNA_B8R	AAACGTGAAGGGCTTCAAGGACTA	Used to make sgRNAs used in copper minipool assay
Minipool_Ctr1A_sgRNA_B10F	cgttGGCAGTGCTGGCGTCCACAG	Used to make sgRNAs used in copper minipool assay + CTG assay
Minipool_Ctr1A_sgRNA_B10R	AAACCTGTGGACGCCAGCACTGCC	Used to make sgRNAs used in copper minipool assay + CTG assay
Minipool_Ctr1A_sgRNA_C5F	cgttACTGAGTGCCAGGAGCCATG	Used to make sgRNAs used in copper minipool assay + CTG assay
Minipool_Ctr1A_sgRNA_C5R	AAACCATGGCTCCTGGCACTCAGT	Used to make sgRNAs used in copper minipool assay + CTG assay
Minipool_NT_sgRNA_C6F	cgttGCCCTCAGCCTGGGCCTGAA	Used to make sgRNAs used in copper minipool assay
Minipool_NT_sgRNA_C6R	AAACTTCAGGCCCAGGCTGAGGGC	Used to make sgRNAs used in copper minipool assay
Minipool_NT_sgRNA_C7F	cgttGCCCTCCGGCGGCTGGACGA	Used to make sgRNAs used in copper minipool assay
Minipool_NT_sgRNA_C7R	AAACTCGTCCAGCCGCCGGAGGGC	Used to make sgRNAs used in copper minipool assay
Minipool_NT_sgRNA_D3F	cgttCTGGCCGGTAGGCTACGTTA	Used to make sgRNAs used in copper minipool assay
Minipool_NT_sgRNA_D3R	AAACTAACGTAGCCTACCGGCCAG	Used to make sgRNAs used in copper minipool assay
Minipool_NT_sgRNA_D9F	cgttATTGCCGTCGAAGGAAACAT	Used to make sgRNAs used in copper minipool assay
Minipool_NT_sgRNA_D9R	AAACATGTTTCCTTCGACGGCAAT	Used to make sgRNAs used in copper minipool assay
Minipool_SeqR	GGAACTCCATATATGGGCTATGAACTAATGACCCCG	Sequencing primer used to amplify and sequence sgRNAs in copper minipool assay
Minipool_SeqF	CATATATACGGGCCGAGGTCGTTAGAGCGTTG	Sequencing primer used to amplify and sequence sgRNAs in copper minipool assay
Screen_PCR1_R	ggaactccatatatgggctatgaacta	Used in first PCR for GW screen sequencing prep
Screen_PCR2_F	aatgatacggcgaccaccgagatctacactctttccctacacgacgctcttccgatc	Used in second PCR for GW screen sequencing prep
Screen_PCR2_R	caagcagaagacggcatacgagatggaactccatatatgggctatgaacta	Used in second PCR for GW screen sequencing prep
Barcode_sequencing_Primer_1_F	CCTACACGACGCTCTTCCGATCTNNNNNGAGGCAGCCGAGGTCGTTAGAGCGTTG	Used in first PCR for GW screen sequencing prep
Barcode_sequencing_Primer_2_F	CCTACACGACGCTCTTCCGATCTNNNNNNNNCTCAAGGCCGAGGTCGTTAGAGCGTTG	Used in first PCR for GW screen sequencing prep
Barcode_sequencing_Primer_3_F	CCTACACGACGCTCTTCCGATCTNNTAGCTTGCCGAGGTCGTTAGAGCGTTG	Used in first PCR for GW screen sequencing prep
Barcode_sequencing_Primer_4_F	CCTACACGACGCTCTTCCGATCTNNNNNNNTGCTGTGCCGAGGTCGTTAGAGCGTTG	Used in first PCR for GW screen sequencing prep
Barcode_sequencing_Primer_5_F	CCTACACGACGCTCTTCCGATCTNNTAGTGCGCCGAGGTCGTTAGAGCGTTG	Used in first PCR for GW screen sequencing prep
Barcode_sequencing_Primer_6_F	CCTACACGACGCTCTTCCGATCTNNNNNNCTCCGCGCCGAGGTCGTTAGAGCGTTG	Used in first PCR for GW screen sequencing prep
Barcode_sequencing_Primer_7_F	CCTACACGACGCTCTTCCGATCTNNNGACCAAGCCGAGGTCGTTAGAGCGTTG	Used in first PCR for GW screen sequencing prep
Barcode_sequencing_Primer_8_F	CCTACACGACGCTCTTCCGATCTNNNNNNNNNGATCGGGCCGAGGTCGTTAGAGCGTTG	Used in first PCR for GW screen sequencing prep
Barcode_sequencing_Primer_9_F	CCTACACGACGCTCTTCCGATCTNNNNNNNNNGATAAGGCCGAGGTCGTTAGAGCGTTG	Used in first PCR for GW screen sequencing prep
Barcode_sequencing_Primer_10_F	CCTACACGACGCTCTTCCGATCTNNTCGACTGCCGAGGTCGTTAGAGCGTTG	Used in first PCR for GW screen sequencing prep
Barcode_sequencing_Primer_11_F	CCTACACGACGCTCTTCCGATCTNNNNNNNTGTTCTGCCGAGGTCGTTAGAGCGTTG	Used in first PCR for GW screen sequencing prep
Barcode_sequencing_Primer_12_F	CCTACACGACGCTCTTCCGATCTNNNNNNCTATGGGCCGAGGTCGTTAGAGCGTTG	Used in first PCR for GW screen sequencing prep
Barcode_sequencing_Primer_13_F	CCTACACGACGCTCTTCCGATCTNNNNNNCATGAAGCCGAGGTCGTTAGAGCGTTG	Used in first PCR for GW screen sequencing prep
Barcode_sequencing_Primer_14_F	CCTACACGACGCTCTTCCGATCTNNATTCCAGCCGAGGTCGTTAGAGCGTTG	Used in first PCR for GW screen sequencing prep
Barcode_sequencing_Primer_15_F	CCTACACGACGCTCTTCCGATCTNNNCTACTCGCCGAGGTCGTTAGAGCGTTG	Used in first PCR for GW screen sequencing prep
Barcode_sequencing_Primer_16_F	CCTACACGACGCTCTTCCGATCTNTAGGCAGCCGAGGTCGTTAGAGCGTTG	Used in first PCR for GW screen sequencing prep
Barcode_sequencing_Primer_17_F	CCTACACGACGCTCTTCCGATCTNNTAACGAGCCGAGGTCGTTAGAGCGTTG	Used in first PCR for GW screen sequencing prep
Barcode_sequencing_Primer_18_F	CCTACACGACGCTCTTCCGATCTNNTACGAAGCCGAGGTCGTTAGAGCGTTG	Used in first PCR for GW screen sequencing prep
Barcode_sequencing_Primer_19_F	CCTACACGACGCTCTTCCGATCTNNNGACAACGCCGAGGTCGTTAGAGCGTTG	Used in first PCR for GW screen sequencing prep
Barcode_sequencing_Primer_20_F	CCTACACGACGCTCTTCCGATCTNAAAATGGCCGAGGTCGTTAGAGCGTTG	Used in first PCR for GW screen sequencing prep
Barcode_sequencing_Primer_21_F	CCTACACGACGCTCTTCCGATCTNCCCCCAGCCGAGGTCGTTAGAGCGTTG	Used in first PCR for GW screen sequencing prep
Barcode_sequencing_Primer_22_F	CCTACACGACGCTCTTCCGATCTNNTAGCAGGCCGAGGTCGTTAGAGCGTTG	Used in first PCR for GW screen sequencing prep
Barcode_sequencing_Primer_23_F	CCTACACGACGCTCTTCCGATCTNNNNNNNTTGCTGGCCGAGGTCGTTAGAGCGTTG	Used in first PCR for GW screen sequencing prep
Barcode_sequencing_Primer_24_F	CCTACACGACGCTCTTCCGATCTNNNATTGCAGCCGAGGTCGTTAGAGCGTTG	Used in first PCR for GW screen sequencing prep
Barcode_sequencing_Primer_25_F	CCTACACGACGCTCTTCCGATCTNNNNNNNGGACATGCCGAGGTCGTTAGAGCGTTG	Used in first PCR for GW screen sequencing prep
siPIG-A-Sense	GCGTGAGCGTCATAGGATA	Used for Destruxin A follow up to produce siRNAs
siPIG-A-Antisense	TATCCTATGACGCTCACGC	Used for Destruxin A follow up to produce siRNAs
scPIG-A-Sense	GGGAGTAAGGGTCCTAACT	Used for Destruxin A follow up to produce siRNAs
scPIG-A-Antisense	AGTTAGGACCCTTACTCCC	Used for Destruxin A follow up to produce siRNAs
PIG-A_qPCR_F	TGTACCAGTGGGAGAACGTG	Used to measure gene knockdown by qPCR
PIG-A_qPCR_R	CCATGACGAACCTTCCGAAC	Used to measure gene knockdown by qPCR
I. scapularis_actin_qPCR_F	GGTCATCACAATCGGCAAC	Used to measure gene knockdown by qPCR
I. scapularis_actin_qPCR_R	ATGGAGTTGTACGTGGTCTC	Used to measure gene knockdown by qPCR
